# The asthma gut microbiota influences lung inflammation in gnotobiotic mice

**DOI:** 10.1101/2022.08.09.502549

**Authors:** Naomi G. Wilson, Ariel Hernandez-Leyva, Anne L. Rosen, Natalia Jaeger, Ryan T. McDonough, Jesus Santiago-Borges, Michael A. Lint, Thomas R. Rosen, Christopher P. Tomera, Leonard B. Bacharier, S. Joshua Swamidass, Andrew L. Kau

## Abstract

The composition of the gut microbiota in early childhood is linked to asthma risk but the role of the gut microbiota in older patients with established asthma is less clear. Here, we used a cohort of 38 school-aged children (19 with asthma) and 57 adults (17 with asthma) to develop a model that aids in the design of mechanistic experiments in gnotobiotic mice. These experiments show that enterotoxigenic Bacteroides fragilis (ETBF) is associated with increased gut permeability, oxidative stress, and markers of Th17-mediated inflammation in the lungs of mice following ovalbumin sensitization and challenge (OSC). Further, ETBF is enriched in a human population with asthma compared to healthy controls. Our results provide evidence that ETBF has the potential to alter the phenotype of airway inflammation in a subset of patients with asthma outside of early childhood which suggests that therapies targeting the gut microbiota may be helpful tools for asthma control.
