## Supplementary Table 1 for "The asthma gut microbiota influences lung inflammation in gnotobiotic mice"

### Sheet: Supplementary Table 1
Supplementary Table 1: Demographics of Participants in Microbiome and Asthma Research Study
	Healthy Adult (n = 40)	Asthmatic Adult (n = 17)	Healthy Child (n = 19)	Asthmatic Child (n = 19)	MARS0022 (Healthy Donor)	MARS0043 (Asthmatic Donor)	MARS0016 (Healthy Donor)	MARS00101 (Asthmatic Donor)	MARS0031 (Healthy Donor)	MARS0074 (Asthmatic Donor)	MARS0050 (Healthy Donor)	MARS0069 (Asthmatic Donor)	MARS0032 (Healthy Donor)	MARS0076 (Asthmatic Donor)	MARS0015 (Healthy Donor)	MARS0077 (Asthmatic Donor)
Age (years)a,b	31.7 (6.2)	31.9 (6.5)	9.7 (1.6)	9.6 (1.7)	37	37	9	6	39	33	8	8	40	20	6	9
Sexc					Female	Female	Female	Male	Male	Female	Female	Male	Female	Female	Male	Male
Female	25	14	9	10
Male	15	3	10	9
Racec					Black or African American	Black or African American	Other	Caucasian	Black or African American	Caucasian	Black or African American	Black or African American	Black or African American	Caucasian	Other	Black or African American
White	24	6	7	7
Black or African American	14	11	10	12
Other	2	0	2	0
Adiposity (BMI)a,b	27.9 (7.9)	32.9 (9.8)	NA	NA	24.5	24.4	21.1	15	28.5	22	19.8	27.1	50.1	23.4	21.4	16.6
Family Hxc	***				Negative	Positive	Negative	Negative	Negative	Negative	Negative	Negative	Negative	Positive	Negative	Negative
Positive	12	15	7	14
Negative	28	2	12	5
Antibiotics within 1 yearc	*		*		No	No	No	Yes	No	Yes	Yes	No	No	Yes	No	No
Received antibiotics within 1 year	7	9	2	6
Did not receive antibiotics within 1 year	33	8	17	13
Asthma Control Scorea	-	18.7 (3.3)	-	20.6 (4.8)		15		24		23		NA		22		21
a Means (Standard Deviation)
b two-tailed Student's t-test within age cohort
c Fisher's Exact Test within age cohort
*p < 0.05; ***p<0.001; no adjustments for multiple comparisons were made
