## Supplementary Table 7 for "The asthma gut microbiota influences lung inflammation in gnotobiotic mice"

### Sheet: SupplementaryTable7
Supplementary Table 7: Importance and rank of amplicon sequence variants (ASV) included in Naïve Bayes Classifier (NBC) and Random Forest Model (RF)
ASV	Prevalence (Number of Samples)	Area under the curve in NBC	Importance rank in NBC	Mean Decrease in Accuracy in RF	Mean Decrease in Gini Score in GF	Importance rank in RF
ASV115	65	0.697269	1	2.35	0.26	37
ASV97	74	0.694915	2	3.06	0.35	19
ASV237	23	0.690443	3	6.08	0.47	1
ASV423	23	0.689972	4	5.31	0.4	2
ASV82	61	0.687147	5	4.59	0.51	5
ASV44	49	0.682439	6	3.98	0.3	9
ASV239	34	0.677966	7	0.95	0.09	117
ASV22	51	0.677024	8	0.14	0.19	193
ASV123	68	0.666667	9	4.39	0.36	6
ASV144	72	0.664783	10	2.57	0.24	31
ASV113	81	0.663136	11	2.23	0.38	44
ASV220	40	0.661959	12	4.09	0.37	8
ASV270	55	0.657486	13	2.78	0.28	26
ASV156	19	0.654896	14	4.7	0.27	3
ASV337	65	0.64807	15	2	0.28	59
ASV39	38	0.641243	16	0.05	0.05	208
ASV148	40	0.63936	17	2.84	0.21	24
ASV118	21	0.638653	18	0.27	0.06	180
ASV78	58	0.637476	19	4.61	0.33	4
ASV164	32	0.637006	20	3.76	0.25	10
ASV294	59	0.636064	21	1.97	0.25	60
ASV208	45	0.635593	22	1.96	0.26	61
ASV355	24	0.633239	23	2.94	0.21	21
ASV262	49	0.633004	24	-0.65	0.13	292
ASV392	40	0.631827	25	0.09	0.1	204
ASV207	44	0.631356	26	-1.15	0.12	338
ASV5	49	0.629708	27	2.02	0.15	58
ASV99	68	0.62806	28	3.04	0.33	20
ASV255	36	0.627589	29	1.37	0.19	87
ASV351	16	0.627119	30	4.37	0.26	7
ASV735	43	0.626412	31	2.2	0.19	48
ASV199	34	0.623823	32	2.27	0.17	41
ASV12	90	0.62194	33	2.59	0.28	28
ASV109	73	0.621704	34	0.42	0.26	170
ASV128	45	0.621234	35	0.17	0.07	190
ASV373	52	0.620056	36	-0.67	0.12	293
ASV489	15	0.61935	37	0.85	0.16	127
ASV765	29	0.619115	38	2.56	0.21	32
ASV165	63	0.618879	39	1	0.13	108
ASV230	10	0.617232	40	3.5	0.14	13
ASV136	81	0.616996	41	-1.27	0.18	348
ASV90	48	0.615819	42	-1.41	0.07	361
ASV501	30	0.615819	43	1.45	0.09	81
ASV896	30	0.614878	44	0.8	0.08	134
ASV21	43	0.614642	45	-1.53	0.13	369
ASV61	54	0.611582	46	0.13	0.1	194
ASV1216	16	0.611582	47	3.09	0.15	18
ASV356	19	0.611347	48	3.44	0.09	14
ASV2117	11	0.610876	49	3.69	0.14	12
ASV18	73	0.608522	50	-0.18	0.16	246
ASV264	52	0.608286	51	0.17	0.15	191
ASV227	47	0.608051	52	1.27	0.16	94
ASV145	11	0.608051	53	2.24	0.06	43
ASV275	31	0.606874	54	0.53	0.11	153
ASV63	41	0.606638	55	1.57	0.13	76
ASV8	23	0.605932	56	0.99	0.1	114
ASV130	24	0.605932	57	2.61	0.1	27
ASV71	44	0.605461	58	3.71	0.19	11
ASV217	33	0.605226	59	-1.33	0.15	352
ASV177	45	0.604991	60	0.63	0.06	146
ASV167	40	0.60452	61	-2.41	0.11	391
ASV159	28	0.604049	62	0.41	0.09	171
ASV1288	12	0.603578	63	3.41	0.09	15
ASV815	17	0.602401	64	1.25	0.06	97
ASV168	47	0.602166	65	-0.71	0.1	295
ASV540	23	0.60193	66	-0.44	0.08	273
ASV3	95	0.601695	67	-0.37	0.22	266
ASV1114	12	0.601695	68	2.58	0.09	30
ASV1400	12	0.601695	69	3.17	0.09	16
ASV203	65	0.600989	70	-1.44	0.14	366
ASV435	10	0.600753	71	1.17	0.04	101
ASV315	25	0.599576	72	0.85	0.13	126
ASV33	58	0.599341	73	-1.27	0.13	347
ASV349	31	0.598164	74	1.77	0.05	66
ASV147	62	0.597458	75	2.13	0.24	52
ASV933	10	0.596045	76	2.47	0.08	34
ASV105	23	0.59581	77	-0.63	0.1	291
ASV410	22	0.595574	78	1.66	0.12	71
ASV761	23	0.595574	79	0.47	0.07	160
ASV188	38	0.594162	80	-0.22	0.07	248
ASV48	10	0.593691	81	2.87	0.09	22
ASV51	46	0.59322	82	1.01	0.1	105
ASV35	74	0.592279	83	0.1	0.19	199
ASV134	40	0.591808	84	0.46	0.1	163
ASV4	36	0.590395	85	-0.6	0.07	288
ASV553	36	0.590395	86	1.42	0.07	83
ASV42	11	0.588041	87	2.21	0.08	47
ASV757	30	0.588041	88	1.41	0.11	84
ASV676	20	0.588041	89	2.26	0.09	42
ASV597	11	0.587571	90	0.64	0.06	144
ASV223	53	0.5871	91	-1.1	0.09	334
ASV361	11	0.5871	92	0.9	0.05	121
ASV451	11	0.5871	93	2.85	0.08	23
ASV485	18	0.5871	94	1.35	0.06	89
ASV149	20	0.586158	95	0.1	0.04	200
ASV140	49	0.585923	96	-0.59	0.09	287
ASV330	44	0.585217	97	-1.23	0.08	344
ASV904	11	0.584746	98	2.47	0.07	33
ASV170	58	0.584746	99	2.84	0.22	25
ASV417	11	0.584746	100	2.29	0.07	40
ASV23	43	0.58451	101	0.76	0.16	137
ASV464	17	0.584275	102	1.2	0.07	99
ASV232	53	0.58404	103	-1.74	0.09	376
ASV17	13	0.583098	104	2.12	0.04	53
ASV32	12	0.582392	105	0.63	0.07	145
ASV195	52	0.582392	106	0.47	0.15	159
ASV680	25	0.582392	107	0.37	0.11	175
ASV213	18	0.581921	108	0.6	0.05	148
ASV282	14	0.581921	109	1.59	0.05	74
ASV242	41	0.581685	110	0.96	0.13	116
ASV720	9	0.581215	111	0.02	0.05	218
ASV696	14	0.580979	112	2.18	0.12	51
ASV187	31	0.580038	113	-0.05	0.15	236
ASV297	18	0.580038	114	-0.53	0.05	281
ASV206	37	0.579802	115	-0.39	0.08	268
ASV492	9	0.579331	116	2.08	0.06	55
ASV888	9	0.578861	117	1.35	0.03	90
ASV150	34	0.578625	118	1.64	0.16	72
ASV1002	18	0.578625	119	2.58	0.1	29
ASV1105	12	0.578154	120	0.88	0.08	124
ASV502	18	0.577684	121	0.3	0.1	177
ASV229	19	0.576742	122	-0.08	0.06	240
ASV920	7	0.576271	123	1.27	0.02	96
ASV80	54	0.574859	124	1.9	0.06	62
ASV127	51	0.574859	125	0.84	0.16	129
ASV287	11	0.574859	126	0.73	0.03	141
ASV179	15	0.574623	127	-1.32	0.02	351
ASV13	19	0.574623	128	1.19	0.08	100
ASV357	12	0.574388	129	0.25	0.03	183
ASV520	19	0.574388	130	-0.67	0.03	294
ASV703	10	0.573917	131	2.1	0.06	54
ASV353	32	0.573446	132	1.27	0.08	95
ASV932	10	0.573446	133	1.41	0.04	85
ASV505	11	0.573211	134	1.87	0.07	63
ASV429	33	0.572976	135	0.44	0.1	166
ASV211	78	0.572505	136	-1.16	0.17	340
ASV74	89	0.572269	137	-0.62	0.22	289
ASV321	49	0.571798	138	-0.81	0.07	300
ASV807	18	0.571563	139	-1.35	0.05	355
ASV19	87	0.570857	140	0.07	0.18	206
ASV289	14	0.570151	141	0.59	0.07	150
ASV243	31	0.569915	142	2.22	0.06	45
ASV146	27	0.56968	143	-2.15	0.05	387
ASV24	90	0.569209	144	-1.11	0.18	335
ASV325	17	0.569209	145	1.22	0.05	98
ASV449	33	0.568974	146	-0.9	0.09	308
ASV2003	16	0.568267	147	1.83	0.06	65
ASV302	11	0.568032	148	-1.79	0.04	377
ASV103	71	0.567797	149	2.18	0.15	50
ASV441	32	0.567797	150	0.87	0.06	125
ASV391	15	0.567326	151	-0.09	0.04	241
ASV503	10	0.567326	152	0.35	0.02	176
ASV795	16	0.567326	153	0.85	0.03	128
ASV96	59	0.56709	154	-0.26	0.16	251
ASV961	11	0.56709	155	-1.03	0.05	331
ASV899	8	0.566384	156	0.26	0.05	181
ASV324	25	0.566149	157	2.43	0.07	36
ASV131	63	0.565678	158	1.1	0.08	102
ASV829	8	0.565443	159	1.53	0.05	77
ASV348	44	0.564972	160	-2.27	0.06	390
ASV370	55	0.564501	161	0.38	0.06	174
ASV104	18	0.56403	162	1.03	0.05	104
ASV2176	11	0.563795	163	-0.13	0.04	243
ASV272	12	0.563559	164	-0.84	0.05	302
ASV106	15	0.563324	165	0.43	0.04	169
ASV236	9	0.563324	166	1	0	110
ASV235	19	0.562853	167	0.05	0.05	209
ASV1073	11	0.562382	168	-0.91	0.04	310
ASV835	11	0.562382	169	0.91	0.03	120
ASV249	15	0.561911	170	0.01	0.04	219
ASV30	37	0.561205	171	0.43	0.09	168
ASV924	29	0.56097	172	-1.05	0.07	333
ASV686	30	0.560264	173	0.23	0.06	187
ASV28	78	0.559322	174	0.83	0.17	130
ASV38	56	0.559322	175	-2.15	0.09	386
ASV212	7	0.559322	176	1.7	0.02	69
ASV903	7	0.559322	177	-1	0.01	322
ASV176	12	0.558851	178	1.46	0.04	80
ASV445	12	0.558851	179	0.81	0.05	132
ASV1268	9	0.558851	180	0	0.04	223
ASV276	9	0.55838	181	2.04	0.05	57
ASV62	78	0.55838	182	-0.42	0.09	271
ASV261	37	0.55838	183	1.85	0.05	64
ASV737	45	0.558145	184	0.24	0.07	185
ASV599	14	0.557439	185	-0.85	0.02	303
ASV527	28	0.556968	186	-0.94	0.04	316
ASV344	33	0.556733	187	1.59	0.05	75
ASV1219	12	0.556497	188	2.19	0.04	49
ASV79	27	0.556497	189	0.46	0.05	162
ASV279	33	0.556262	190	0.12	0.06	197
ASV41	57	0.556026	191	-1.96	0.06	384
ASV26	60	0.555085	192	2.05	0.18	56
ASV124	18	0.554614	193	-0.86	0.04	305
ASV379	11	0.554614	194	-1.51	0.02	367
ASV968	33	0.554614	195	-0.35	0.11	261
ASV14	34	0.554143	196	-1.18	0.06	342
ASV461	8	0.554143	197	0.04	0.01	213
ASV169	45	0.553908	198	-0.42	0.05	272
ASV2107	7	0.553908	199	0.03	0.02	217
ASV154	28	0.553672	200	-0.62	0.1	290
ASV98	81	0.553437	201	-0.15	0.12	244
ASV1459	7	0.553437	202	0.06	0.04	207
ASV3390	7	0.553437	203	0.58	0.02	152
ASV53	27	0.553202	204	-0.29	0.11	253
ASV292	15	0.552966	205	0.59	0.02	151
ASV1	86	0.552731	206	-0.47	0.21	276
ASV450	10	0.55226	207	-0.48	0.03	277
ASV405	21	0.551789	208	1.4	0.05	86
ASV1319	13	0.551554	209	0.04	0.03	214
ASV186	14	0.551318	210	-0.4	0.02	269
ASV47	21	0.550847	211	-1.7	0.04	374
ASV241	13	0.550612	212	-1.87	0.02	378
ASV75	42	0.550377	213	0.5	0.13	157
ASV300	13	0.550141	214	2.33	0.03	38
ASV312	19	0.550141	215	-0.41	0.03	270
ASV443	8	0.549906	216	-0.53	0.03	282
ASV45	12	0.549906	217	-1.88	0.03	380
ASV49	91	0.54967	218	-2.78	0.18	392
ASV453	37	0.54967	219	-0.58	0.13	286
ASV771	13	0.54967	220	-1	0.01	321
ASV69	16	0.548964	221	-0.99	0.01	319
ASV561	11	0.548964	222	1.67	0.03	70
ASV298	16	0.548493	223	1.47	0.04	79
ASV16	12	0.548023	224	-0.01	0.02	227
ASV1333	8	0.547081	225	-1.9	0.02	381
ASV2682	8	0.547081	226	0.82	0.01	131
ASV253	39	0.54661	227	0.89	0.06	123
ASV728	13	0.546375	228	-1.66	0.06	372
ASV201	21	0.546139	229	0.91	0.05	119
ASV1302	8	0.546139	230	0.44	0.03	167
ASV665	11	0.545669	231	1.62	0.01	73
ASV52	8	0.544727	232	0.51	0.02	156
ASV610	8	0.544727	233	-0.76	0.05	298
ASV694	8	0.544727	234	1.49	0.04	78
ASV1635	8	0.544727	235	0.26	0.03	182
ASV309	25	0.544492	236	-1.15	0.04	339
ASV129	20	0.544256	237	1	0.05	107
ASV1104	20	0.543785	238	0.81	0.03	133
ASV589	19	0.54355	239	-0.06	0.06	238
ASV25	25	0.54355	240	-1.41	0.06	360
ASV882	36	0.543315	241	0.93	0.07	118
ASV975	8	0.543315	242	0	0.02	222
ASV369	11	0.542844	243	-1.63	0.02	371
ASV102	7	0.542373	244	0.09	0.01	203
ASV662	15	0.541902	245	3.12	0.08	17
ASV347	15	0.541667	246	0.03	0.01	216
ASV43	70	0.541431	247	0.04	0.11	211
ASV577	11	0.541431	248	-1.03	0.02	330
ASV1270	11	0.541431	249	-1.03	0.03	332
ASV726	17	0.541196	250	-1.16	0.03	341
ASV439	7	0.541196	251	0.65	0.01	143
ASV1027	10	0.54096	252	0.75	0.02	139
ASV67	11	0.54049	253	1	0.01	106
ASV93	11	0.54049	254	-0.83	0.02	301
ASV1201	10	0.54049	255	-1	0.01	324
ASV1182	14	0.539077	256	0.52	0.02	155
ASV478	8	0.538606	257	-0.01	0.02	229
ASV2	7	0.538371	258	-1	0.02	320
ASV1286	7	0.538371	259	0.47	0.02	161
ASV1496	9	0.538371	260	-0.05	0.02	237
ASV367	26	0.538136	261	0.1	0.08	202
ASV532	31	0.538136	262	0.11	0.04	198
ASV570	28	0.538136	263	0.74	0.05	140
ASV198	13	0.5379	264	1	0.01	109
ASV518	12	0.537194	265	0.79	0.06	135
ASV332	7	0.536959	266	1.42	0.01	82
ASV967	7	0.536959	267	-0.06	0.02	239
ASV248	62	0.536723	268	-0.19	0.15	247
ASV664	9	0.536017	269	-1.33	0.01	353
ASV838	9	0.536017	270	0.22	0.02	188
ASV506	9	0.535546	271	1.05	0.05	103
ASV271	12	0.535311	272	-0.8	0.01	299
ASV432	26	0.535311	273	-1.68	0.04	373
ASV286	19	0.533898	274	0.1	0.02	201
ASV246	15	0.533663	275	-0.36	0.07	262
ASV280	21	0.533663	276	-0.32	0.03	257
ASV58	65	0.533663	277	0.23	0.06	186
ASV101	56	0.532957	278	-0.02	0.06	233
ASV84	25	0.532486	279	0.04	0.02	212
ASV1035	13	0.532015	280	-1.94	0.03	383
ASV462	18	0.531544	281	-0.96	0.02	317
ASV997	9	0.531544	282	-1.61	0.01	370
ASV68	85	0.531309	283	-0.89	0.21	306
ASV304	11	0.530838	284	0.46	0.04	164
ASV487	7	0.530603	285	1	0.01	111
ASV1016	7	0.530603	286	-1.94	0.02	382
ASV1130	7	0.530603	287	0.05	0.01	210
ASV1499	7	0.530603	288	-0.01	0.02	232
ASV1695	7	0.530603	289	-1.27	0.01	349
ASV2346	10	0.530603	290	-1.36	0.01	356
ASV50	8	0.530132	291	1.35	0.01	88
ASV204	10	0.530132	292	0.49	0.02	158
ASV323	21	0.529896	293	-0.33	0.04	258
ASV549	10	0.529661	294	0.6	0.03	149
ASV406	20	0.52919	295	2.22	0.11	46
ASV1278	10	0.528719	296	1.29	0.04	93
ASV616	39	0.528249	297	-0.01	0.05	230
ASV507	12	0.528249	298	-0.92	0.03	312
ASV876	10	0.528249	299	-1.71	0.03	375
ASV1358	10	0.528249	300	0	0.02	224
ASV6	27	0.528013	301	0.14	0.04	192
ASV91	40	0.527778	302	-0.76	0.06	297
ASV1253	13	0.527778	303	-1.11	0.03	337
ASV714	10	0.527778	304	-0.92	0.02	313
ASV1349	28	0.527307	305	0.25	0.05	184
ASV273	21	0.527072	306	-0.36	0.04	263
ASV622	23	0.526836	307	0	0.06	221
ASV142	10	0.526836	308	0.4	0.02	172
ASV381	10	0.526836	309	-0.58	0.02	284
ASV637	10	0.526836	310	-0.27	0.02	252
ASV358	59	0.526365	311	-0.16	0.07	245
ASV796	16	0.526365	312	-0.49	0.02	279
ASV588	25	0.52613	313	1.77	0.06	67
ASV1246	11	0.52613	314	-0.48	0.02	278
ASV976	8	0.525895	315	-1.24	0.02	346
ASV1907	13	0.524953	316	-0.3	0.02	255
ASV1350	7	0.524718	317	0.79	0.01	136
ASV562	30	0.524011	318	0.13	0.06	195
ASV623	33	0.524011	319	-0.9	0.06	309
ASV2383	8	0.524011	320	-1	0.02	325
ASV119	8	0.52354	321	-1.41	0.01	362
ASV657	27	0.52354	322	0.3	0.03	178
ASV708	8	0.52354	323	-0.36	0.03	264
ASV34	8	0.52307	324	-1.01	0.02	326
ASV92	40	0.52307	325	-0.23	0.07	250
ASV819	8	0.52307	326	0.97	0.01	115
ASV1299	8	0.52307	327	-0.97	0.01	318
ASV1433	8	0.52307	328	0	0.01	226
ASV1237	8	0.522599	329	0.46	0.01	165
ASV440	22	0.522128	330	-0.58	0.03	285
ASV949	15	0.521422	331	-1.24	0.03	345
ASV200	29	0.521422	332	-0.03	0.06	234
ASV732	19	0.521186	333	0.13	0.04	196
ASV554	13	0.521186	334	-1.11	0.02	336
ASV582	11	0.52048	335	2.45	0.02	35
ASV268	14	0.520245	336	-0.9	0.02	307
ASV430	9	0.520009	337	-1.35	0.02	354
ASV919	11	0.519539	338	-0.01	0.03	231
ASV81	10	0.519303	339	-1.01	0.03	327
ASV551	13	0.518832	340	-0.3	0.02	254
ASV359	10	0.518362	341	0.76	0.02	138
ASV372	7	0.516949	342	0.62	0.01	147
ASV1009	7	0.516008	343	-0.31	0.01	256
ASV346	10	0.516008	344	-1.28	0.02	350
ASV1277	11	0.515772	345	-0.1	0.02	242
ASV1557	12	0.515537	346	0.29	0.02	179
ASV1163	17	0.515301	347	-0.85	0.03	304
ASV1407	19	0.515301	348	-0.45	0.03	274
ASV756	7	0.515066	349	-1.02	0.02	328
ASV1415	7	0.515066	350	0	0.01	225
ASV1020	12	0.514124	351	-2	0.02	385
ASV1050	17	0.514124	352	1.3	0.02	92
ASV376	25	0.514124	353	-0.35	0.03	260
ASV808	9	0.514124	354	-0.46	0.02	275
ASV786	15	0.513889	355	-1.39	0.03	358
ASV288	17	0.513889	356	0.03	0.03	215
ASV689	9	0.513653	357	0.01	0.01	220
ASV843	12	0.513183	358	-1.39	0.03	359
ASV1076	12	0.513183	359	0.21	0.01	189
ASV960	12	0.512712	360	0.69	0.01	142
ASV1206	12	0.511299	361	0.4	0.03	173
ASV1865	12	0.511299	362	-1.02	0.03	329
ASV887	9	0.510593	363	-1.41	0.02	363
ASV175	12	0.510358	364	-0.01	0.01	228
ASV869	12	0.510358	365	-2.24	0.02	389
ASV171	17	0.510122	366	-0.38	0.03	267
ASV575	9	0.510122	367	-1.42	0.01	364
ASV1021	9	0.510122	368	-0.54	0.01	283
ASV2113	7	0.509652	369	1	0.01	113
ASV590	14	0.509416	370	-1.43	0.02	365
ASV433	14	0.508475	371	-0.22	0.04	249
ASV238	71	0.507768	372	-0.35	0.2	259
ASV1168	15	0.507533	373	-0.93	0.02	315
ASV9	89	0.506591	374	-0.93	0.25	314
ASV1066	10	0.506121	375	-1.52	0.02	368
ASV36	52	0.50565	376	0.08	0.1	205
ASV1577	11	0.50565	377	-0.91	0.05	311
ASV403	34	0.505179	378	-0.72	0.08	296
ASV908	16	0.505179	379	1.72	0.04	68
ASV954	10	0.505179	380	0.52	0.01	154
ASV970	10	0.505179	381	-2.15	0.02	388
ASV365	29	0.504944	382	2.31	0.05	39
ASV94	9	0.504473	383	0.89	0.04	122
ASV1230	8	0.502354	384	-0.36	0.02	265
ASV1938	8	0.501412	385	-1.37	0.02	357
ASV569	8	0.5	386	1	0	112
ASV979	13	0.495056	387	-1	0.03	323
ASV285	13	0.491761	388	1.34	0.01	91
ASV2251	8	0.486817	389	-0.04	0.01	235
ASV141	81	0.486582	390	-1.22	0.14	343
ASV54	43	0.485876	391	-0.51	0.05	280
ASV29	71	0.47387	392	-1.88	0.11	379
