## Supplementary Table 3 for "The asthma gut microbiota influences lung inflammation in gnotobiotic mice"

### Sheet: SupplementaryTable3
Supplementary Table 3: Differentially abundant amplicon sequence variants (ASVs) identified by DESEQ2 along with Naïve Bayes Classifier (NBC) and Random Forest (RF) Importance
ASV	Prevalence (Number of Samples)	DESEQ2 Comparison	DESEQ2 Log2 Fold Change	DESEQ2 Adjusted p-value	Mean Decrease in Accuracy in Rfa	Importance rank in Rfa	Area under the curve in NBCa	Importance rank in NBCa
ASV1	86	Asthma	-2.14616	0.00359582	-0.47	276	0.55	206
ASV8	23	Asthma	7.02612	0.00101591	0.99	114	0.61	56
ASV50	8	Asthma	25.9296	< 0.001	1.35	88	0.53	291
ASV119	8	Asthma	23.2003	< 0.001	-1.41	362	0.52	321
ASV123	68	Asthma	-2.22532	0.0299942	4.39	6	0.67	9
ASV230	10	Asthma	-28.3877	< 0.001	3.5	13	0.62	40
ASV287	11	Asthma	23.1055	< 0.001	0.73	141	0.57	126
ASV505	11	Asthma	22.6218	< 0.001	1.87	63	0.57	134
ASV9	89	Age	1.11673	0.0457159	-0.93	314	0.51	374
ASV18	73	Age	2.57322	0.000818857	-0.18	246	0.61	50
ASV26	60	Age	2.43987	0.0189225	2.05	56	0.56	192
ASV45	12	Age	-5.91337	0.0359013	-1.88	380	0.55	217
ASV50	8	Age	24.0078	< 0.001	1.35	88	0.53	291
ASV61	54	Age	2.55626	0.0291522	0.13	194	0.61	46
ASV94	9	Age	-23.8155	< 0.001	0.89	122	0.5	383
ASV118	21	Age	4.78194	0.0367034	0.27	180	0.64	18
ASV119	8	Age	25.3662	< 0.001	-1.41	362	0.52	321
ASV144	72	Age	1.86378	0.0128472	2.57	31	0.66	10
ASV147	62	Age	2.29896	0.005397	2.13	52	0.6	75
ASV159	28	Age	3.37732	0.0457159	0.41	171	0.6	62
ASV165	63	Age	1.92053	0.0280326	1	108	0.62	39
ASV179	15	Age	5.02007	0.0150852	-1.32	351	0.57	127
ASV199	34	Age	4.53403	0.000679916	2.27	41	0.62	32
ASV208	45	Age	2.32975	0.0444277	1.96	61	0.64	22
ASV236	9	Age	23.4901	< 0.001	1	110	0.56	166
ASV255	36	Age	3.58209	0.0150852	1.37	87	0.63	29
ASV272	12	Age	27.9449	< 0.001	-0.84	302	0.56	164
ASV330	44	Age	3.57582	0.00359202	-1.23	344	0.59	97
ASV361	11	Age	6.36265	0.027791	0.9	121	0.59	92
ASV392	40	Age	4.31562	< 0.001	0.09	204	0.63	25
ASV461	8	Age	24.7493	< 0.001	0.04	213	0.55	197
ASV505	11	Age	-24.8946	< 0.001	1.87	63	0.57	134
ASV665	11	Age	6.31806	0.00819341	1.62	73	0.55	231
ASV735	43	Age	2.82386	0.0140147	2.2	48	0.63	31
ASV807	18	Age	5.90543	0.00245549	-1.35	355	0.57	139
ASV815	17	Age	4.75095	0.0304321	1.25	97	0.6	64
ASV1216	16	Age	4.33395	0.0421886	3.09	18	0.61	47
ASV2003	16	Age	5.22856	0.005397	1.83	65	0.57	147
ASV8	23	Raceb	-5.79787	0.0118128	0.99	114	0.61	56
ASV50	8	Raceb	-26.751	< 0.001	1.35	88	0.53	291
ASV93	11	Raceb	25.0739	< 0.001	-0.83	301	0.54	254
ASV165	63	Raceb	2.67002	0.000971774	1	108	0.62	39
ASV176	12	Raceb	-7.27672	0.0202246	1.46	80	0.56	178
ASV186	14	Raceb	-28.2119	< 0.001	-0.4	269	0.55	210
ASV204	10	Raceb	-27.6984	< 0.001	0.49	158	0.53	292
ASV236	9	Raceb	-25.3922	< 0.001	1	110	0.56	166
ASV268	14	Raceb	-26.1813	< 0.001	-0.9	307	0.52	336
ASV272	12	Raceb	-25.7749	< 0.001	-0.84	302	0.56	164
ASV315	25	Raceb	-5.08071	0.00566833	0.85	126	0.6	72
ASV405	21	Raceb	-4.27122	0.0207365	1.4	86	0.55	208
ASV726	17	Raceb	-6.5942	< 0.001	-1.16	341	0.54	250
a) Model trained on asthma status
b) DESEQ1 Comparison made between white and non-white participants
