## Supplementary Table 8 for "The asthma gut microbiota influences lung inflammation in gnotobiotic mice"

### Sheet: SupplementaryTable8
Supplementary Table 8: Table of primers used is this study
Primer Name	Target Gene	Direction	Target Species/Kingdom	GeneBank Accession Number	PrimerBank ID	Sequence (5' - 3')	Tm	tissue	Full gene name	References
GAPDH_Forward	Gapdh	F	Mouse	NM_008084	126012538c1	AGGTCGGTGTGAACGGATTTG	62.6	lung	Glyceraldehyde 3-phosphate Dehydrogenase	Athanasia Spandidos, Xiaowei Wang, Huajun Wang and Brian Seed: PrimerBank: a resource of human and mouse PCR primer pairs for gene expression detection and quantification. Nucl. Acids Res. 2010 38:D792-9., Athanasia Spandidos, Xiaowei Wang, Huajun Wang, Stefan Dragnev, Tara Thurber and Brian Seed: A comprehensive collection of experimentally validated primers for Polymerase Chain Reaction quantit…
GAPDH_Reverse	Gapdh	R	Mouse	NM_008084	126012538c1	GGGGTCGTTGATGGCAACA	62.6	lung	Glyceraldehyde 3-phosphate Dehydrogenase	Athanasia Spandidos, Xiaowei Wang, Huajun Wang and Brian Seed: PrimerBank: a resource of human and mouse PCR primer pairs for gene expression detection and quantification. Nucl. Acids Res. 2010 38:D792-9., Athanasia Spandidos, Xiaowei Wang, Huajun Wang, Stefan Dragnev, Tara Thurber and Brian Seed: A comprehensive collection of experimentally validated primers for Polymerase Chain Reaction quantit…
IL-4_qPCR_F	Il4	F	Mouse	NM_021283		GGTCTCAACCCCCAGCTAGT	62.8	lung	Interleukin 4	Dong F, Tan J, Zheng Y. Chlorogenic Acid Alleviates Allergic Inflammatory Responses Through Regulating Th1/Th2 Balance in Ovalbumin-Induced Allergic Rhinitis Mice. Med Sci Monit. 2020 Sep 1;26:e923358. doi: 10.12659/MSM.923358. PMID: 32868754; PMCID: PMC7485287.
IL-4_qPCR_R	Il4	R	Mouse	NM_021283		GCCGATGATCTCTCTCAAGTGAT	61.5	lung	Interleukin 4	Dong F, Tan J, Zheng Y. Chlorogenic Acid Alleviates Allergic Inflammatory Responses Through Regulating Th1/Th2 Balance in Ovalbumin-Induced Allergic Rhinitis Mice. Med Sci Monit. 2020 Sep 1;26:e923358. doi: 10.12659/MSM.923358. PMID: 32868754; PMCID: PMC7485287.
IL-5_qPCR_F	Il5	F	Mouse	NM_010558		CTCTGTTGACAAGCAATGAGACG	61.6	lung	Interleukin 5	Dong F, Tan J, Zheng Y. Chlorogenic Acid Alleviates Allergic Inflammatory Responses Through Regulating Th1/Th2 Balance in Ovalbumin-Induced Allergic Rhinitis Mice. Med Sci Monit. 2020 Sep 1;26:e923358. doi: 10.12659/MSM.923358. PMID: 32868754; PMCID: PMC7485287.
IL-5_qPCR_R	Il5	R	Mouse	NM_010558		TCTTCAGTATGTCTAGCCCCTG	60.4	lung	Interleukin 5	Dong F, Tan J, Zheng Y. Chlorogenic Acid Alleviates Allergic Inflammatory Responses Through Regulating Th1/Th2 Balance in Ovalbumin-Induced Allergic Rhinitis Mice. Med Sci Monit. 2020 Sep 1;26:e923358. doi: 10.12659/MSM.923358. PMID: 32868754; PMCID: PMC7485287.
mIL-13_qPCR_306F	Il13	F	Mouse	NM_008355.3		CAGCCTCCCCGATACCAAAAT	61.9	lung	Interleukin 13	Dong F, Tan J, Zheng Y. Chlorogenic Acid Alleviates Allergic Inflammatory Responses Through Regulating Th1/Th2 Balance in Ovalbumin-Induced Allergic Rhinitis Mice. Med Sci Monit. 2020 Sep 1;26:e923358. doi: 10.12659/MSM.923358. PMID: 32868754; PMCID: PMC7485287.
mIL-13_qPCR_381R	Il13	R	Mouse	NM_008355.3		GCGAAACAGTTGCTTTGTGTAG	60.5	lung	Interleukin 13	Dong F, Tan J, Zheng Y. Chlorogenic Acid Alleviates Allergic Inflammatory Responses Through Regulating Th1/Th2 Balance in Ovalbumin-Induced Allergic Rhinitis Mice. Med Sci Monit. 2020 Sep 1;26:e923358. doi: 10.12659/MSM.923358. PMID: 32868754; PMCID: PMC7485287.
IL-17a_qPCR_F	Il17	F	Mouse	NM_010552		TTTAACTCCCTTGGCGCAAAA	60.7	lung	Interleukin 17	Rodrigues DM, Sousa AJ, Hawley SP, Vong L, Gareau MG, Kumar SA, Johnson-Henry KC, Sherman PM. Matrix metalloproteinase 9 contributes to gut microbe homeostasis in a model of infectious colitis. BMC Microbiol. 2012 Jun 13;12:105. doi: 10.1186/1471-2180-12-105. PMID: 22694805; PMCID: PMC3676156.
IL-17a_qPCR_R	Il17	R	Mouse	NM_010552		CTTTCCCTCCGCATTGACAC	61	lung	Interleukin 17	Rodrigues DM, Sousa AJ, Hawley SP, Vong L, Gareau MG, Kumar SA, Johnson-Henry KC, Sherman PM. Matrix metalloproteinase 9 contributes to gut microbe homeostasis in a model of infectious colitis. BMC Microbiol. 2012 Jun 13;12:105. doi: 10.1186/1471-2180-12-105. PMID: 22694805; PMCID: PMC3676156.
OCLN_Forward	Ocln	F	Mouse	NC_000079.7		CTCCCATCCGAGTTTCAGGT	56.5977	colon	occludin-1	Kyoko OO, Kono H, Ishimaru K, Miyake K, Kubota T, Ogawa H, Okumura K, Shibata S, Nakao A. Expressions of tight junction proteins Occludin and Claudin-1 are under the circadian control in the mouse large intestine: implications in intestinal permeability and susceptibility to colitis. PLoS One. 2014 May 20;9(5):e98016. doi: 10.1371/journal.pone.0098016. PMID: 24845399; PMCID: PMC4028230.
OCLN_Reverse	Ocln	R	Mouse	NC_000079.7		GCTGTCGCCTAAGGAAAGAG	55.5083	colon	occludin-1	Kyoko OO, Kono H, Ishimaru K, Miyake K, Kubota T, Ogawa H, Okumura K, Shibata S, Nakao A. Expressions of tight junction proteins Occludin and Claudin-1 are under the circadian control in the mouse large intestine: implications in intestinal permeability and susceptibility to colitis. PLoS One. 2014 May 20;9(5):e98016. doi: 10.1371/journal.pone.0098016. PMID: 24845399; PMCID: PMC4028230.
Kato_GBF_201	bftP	F	Bacteroides fragilis			GAACCTAAAACGGTATATGT	62		fragilysin	Kato, Naoki, et al. “Prevalence of Enterotoxigenic Bacteroides Fragilis in Children with Diarrhea in Japan.” Journal of Clinical Microbiology, 1999, doi:10.1128/jcm.37.3.801-803.1999.
Kato_GBF_210	bftP	R	Bacteroides fragilis			GTTGTAGACATCCCACTGGC	62		fragilysin	Kato, Naoki, et al. “Prevalence of Enterotoxigenic Bacteroides Fragilis in Children with Diarrhea in Japan.” Journal of Clinical Microbiology, 1999, doi:10.1128/jcm.37.3.801-803.1999.
bft1_RTPCR_F	bftP	F	Bacteroides fragilis			ATCTGCAGCTTCCCAACCG	59.7		fragilysin	this study
bft1_QPCR_R	bftP	R	Bacteroides fragilis			ATATACTGGGCGCTGAGC	58.7		fragilysin	this study
