## Supplementary Table 2 for "The asthma gut microbiota influences lung inflammation in gnotobiotic mice"

### Sheet: SupplementaryTable2
Supplementary Table 2: Results of PERMANOVA (adonis2) analysis on Bray-Curtis distances of the V4 16S profile of stool from MARS participants
Factor	R2-value	p-value
Batch	0.102	< 0.001
Asthma	0.015	0.023
Age Group	0.019	0.002
Adiposity	0.031	0.229
Race	0.018	0.004
Sex	0.009	0.473
AbxWithinYr	0.007	0.778
Tobacco Exposure	0.01	0.35
Batch:Asthma	0.011	0.19
Batch:Age Group	0.021	0.216
Asthma:Age Group	0.007	0.779
Batch:Adiposity	0.023	0.817
Asthma:Adiposity	0.016	0.716
Age Group:Adiposity	0.019	0.341
Batch:Race	0.018	0.542
Asthma:Race	0.012	0.104
Age Group:Race	0.012	0.136
Adiposity:Race	0.021	0.964
Batch:Sex	0.014	0.033
Asthma:Sex	0.006	0.948
Age Group:Sex	0.013	0.085
Adiposity:Sex	0.017	0.643
Race:Sex	0.013	0.082
Batch:AbxWithinYr	0.013	0.079
Asthma:AbxWithinYr	0.009	0.537
Age Group:AbxWithinYr	0.016	0.015
Adiposity:AbxWithinYr	0.031	0.002
Race:AbxWithinYr	0.009	0.536
Sex:AbxWithinYr	0.008	0.575
Batch:Tobacco Exposure	0.008	0.72
Asthma:Tobacco Exposure	0.01	0.305
Adiposity:Tobacco Exposure	0.018	0.458
Race:Tobacco Exposure	0.01	0.329
Sex:Tobacco Exposure	0.008	0.727
AbxWithinYr:Tobacco Exposure	0.008	0.688
